# Nanoscale visualization of ribonucleoprotein condensates with ultrastructure RNA expansion microscopy

**DOI:** 10.64898/2026.06.02.729447

**Authors:** Jeet Mukhopadhyay, Parakbritta Hazra Dutta, Samiran Bhowmik, Pintu Patra, Mainak Bose

## Abstract

Superresolution imaging of RNAs in their native cellular context is crucial for investigating RNA biology. Here, we develop Ultrastructure RNA Expansion (UREx) microscopy, an expansion microscopy approach, that retains cellular RNAs and RNP granule condensates. We demonstrate that UREx retains the highly ordered core-shell architecture of *Neat1* RNA in the paraspeckles, confirming RNA ultrastructure preservation. In addition to robust RNA retention, UREx also preserves protein epitopes and overall cellular protein ultrastructure thus enabling context-dependent visualization of RNAs in cells as well as intact tissues. Employing UREx, we visualize RNP condensates in the intact *Drosophila* germline and resolve diffraction-limited *oskar* granules into RNP nanoclusters. Together, our findings establish UREx as a broadly applicable and cost-effective resource to interrogate the nanoscale spatial organization of RNAs and proteins within diffraction-limited RNP assemblies.
