## Supplementary material for "Nanoscale visualization of ribonucleoprotein condensates with ultrastructure RNA expansion microscopy": List of all chemical reagents and antibodies used

### Sheet: ReagentsChemicals
Reagent name	Company & Catalog Number
40% Acrylamide	Sigma, A4058
N,N′-Methylenebisacrylamide	Sigma, M1533
Sodium Acrylate	Sigma, 408220
Ammonium persulfate	Sigma, A3678
TEMED	Sigma, 10732
Formaldehyde	Thermofisher, 119690010
10X PBS	SRL, 78529
10% SDS	SRL, 85369
NaCl	SRL, 41721
TdT Enzyme kit	Thermo, EP0161
Sodium acetate	Hi Media, GRM1012
100% Ethanol	Sigma, E7023
Linear Acrylamide	Thermo, AM9520
Formamide	Thermo, 17899
Sodium citrate	Sigma, S4641
Dextran sulphate	SRL, 76203
10% Tween 20	Biorad, 1610781
Vanadyl Ribinucleoside	Sigma, R3380
ss Salmon sperm DNA	Invitrogen, 15632011
BSA	New england Biolabs, B9001S
EDTA	SRL, 43272
Heparin	Sigma, H3149
Triton X	Sigma, T8787
Ethylene carbonate	Sigma, E26258
4% PFA	Hi media, TCL119
Heptane	SRL, 94979
100% Methanol	SRL, 59029
Sodium Hypochlorite	SRL, 25366
Immu-mount	Thermo, 9990402
DAPI	Thermo, 62248
Hoechst	Thermo, 62249
NucBlue	Invitrogen, R37605
atto 633 conjugated NHS ester	Atto tec, AD 633-31
atto 565 conjugated NHS ester	Atto tec, AD 565-31
Amino 11- ddUTP	Lumiprobe, A5040
Penicillin-Streptomycin	Gibco, 15140122
Glutamax	Gibco, 35050061
Trypsin-EDTA	Sigma, T4174
Mitotracker	Invitrogen, M22426
Glutaraldehyde	Sigma, G7776
Citric acid	SRL, 16842
Denhardt`s solution	Thermo Scientific, 750018
Glycerol	SRL, 62417
Propyl gallate	Sigma, P3130
anti-Tubulin FITC	SIGMA, F2168
anti-Vasa	gift from Anne Ephrussi
anti-Tomm20	AbClonal, A19403 (Gift from Dr Piyali Mukherjee
