## Supplementary material for "Nanoscale visualization of ribonucleoprotein condensates with ultrastructure RNA expansion microscopy": List of smFISH probes used in the study

### Sheet: smFISH probes
Gene Name:
sequences in 5' to 3' direction
28S rRNA (20x)	COX3 (20x)	ND5 (25x)	oskar (45x)	Neat1_2 5`(30X)	Neat1_2 Mid`(30X)	Neat1_2 3`(30X)
CAGGTGATCGAAGATCCTC	AATGACGTGAAGTCCGTGG	GGATGAGTGGGAAGAAGAA	CGGTTTGCTGGGGAATTCA	TACCGGTGTACCCACCAT	ACCCACTATGATGGCTGCA	TCCCAACACTTTGGGAGG
CAGCACGGATACGACCTTA	GGCTCAGAAAAATCCTGCG	TGATGGAGGTGGAGATTTG	GTATTGGTGCTGGTATAACTG	CCAGCGTTTAGCACAACAC	CTTGTGCACTCTTGGTGAG	CTGGTGTTACAAGACCCTC
GGCGTTCAGGCATAATCCA	GTGGCCTTGGTATGTGCT	TAGATAGGGGATTGTGCGG	GTTTATCGCGCAACTGCTG	GAAACGCACAAGAAGGCAG	CTGTGAGAGCTCAACAAGG	ACTGAGTGGCAAAGTAGGG
CTCTCGTACTACGCAGGAA	TCGTGTTACATCGCGCCA	GTGAGTTTTAGGTAGAGGG	CGAAAGGAACCGGATGAC	AAACAGGTGGGTAGGTGAG	GCTGCTGCCAAACATCTAC	AAGCCACACTCATGACCAC
AGCTTTTGCTGTCCCTGTG	GTAGGCCTAGTATGAGGAG	ATTGTTGTTTGGAAGGGGG	GGACCTTACGAAGATCTGG	GAAGCAAGGTTCCAAGCAC	ACAGGCTTGGGGAGGTTAA	TACAAGTCCTGCTTCAGGG
TTTGAGAGATGTACCGCCC	AAGACCCTCATCAATAGATGG	GCGGGGGAAATGTTGTTAG	GCCGATTTGAAGATCTTCCG	AACTAGTATGACCGGAGGC	GAAATGGAGAGTCAGGGAC	AAGCTTGCTGCAGCCTTGA
GTTCCCTTGGCTGTGGTT	GTGATGTTTGGATGTAAAGTG	AGCGAGGTTGACCTGTTAG	CTCCGGCAATTCGGTTTTTC	CCTGAATACAGGGCTTCC	GCATATGAAAAGATGCTCAGC	CACACTGGAGTTGTGCTTC
TGACATTCAGAGCACTGGG	ATATTAGTTGGCGGATGAAGC	TTGTCAGGGAGGTAGCGA	GAAGAGTCTGGCTACGAC	GCAAGGCCTGGAAACAGAA	ACCACAATGAAATGTCACCTC	CACAACAAAATCCAAGGCATG
CTAGGGCCATCACAATGC	ATAGTGAGGAAAGTTGAGCCA	AATGCTAGGCTGCCAATGG	GGTGGAAATCTGAGTGGAC	TTGGAGAACTTCCTCCTCC	CGTAAAATGGTGCAGTTGCTA	TTTAATAGCCCAGTAACCCTG
AGTCCGTGCCAGTTCTGAA	GCCTGTGGCTACAAAAAATG	CTTTGAAGAAGGCGTGGG	GTTGCTGTTGTAGGTGATTTC	GGTCAATGTTGTCCCCAAC	ACCACTTCTGGCTATATACTC	AGTTTTCAGAACCACTGAAGC
CAGAGCCAATCCTTATCCC	AGGTGATTGATACTCCTGATG	GATGTGCAGGAATGCTAGG	GTTGTTCTCGCTGGTGTTG	CGCCTTAACTCCACATCAC	AAGAACTGAAGGTAGGATCTC	TCATAAAGGGACAGGAAACAG
ACCAGCTGCGGATATTGG	TAGGATTATCCCGTATCGAAG	GGTTGGTTGATGCCGATTG	TATAGTTGCTCTCGATGATGG	AAAAAAAGGGGCTGCTGGC	TACAATAGCCAAAAGCAACCC	TCAGTTTCACACAAACCAACG
GGCCTGTTGAGAAGTTTGC	TGGTATATGGTTAGTGTGTTG	AGACTGCTGCGAACAGAG	GCGCGCACCTCACTATCTA	TCTCCTTGCCAAGCTTCC	GTGTCCACTAATGGATGAATG	TTTATCCCCATTTCATTCACC
GACTTCCATGGTAGTACGG	ATGGAGTGGAAGTGAAATCAC	AACCGATATCGCCGATACG	TGGGCGTGGCTCAGCAATA	CAGTCATCTCTCCCTGTC	CACTGTGCTCAGAGAAATAAG	GAAATTTGGCCAAAGTCATGC
ACCCTTCTCCACTTCAGTC	GGACTTCTAGGGGATTTAGC	TCAGCCGATGAACAGTTGG	ATGCTCGATATCGTGATTCCA	ACGAAGCAAGAACAAAAGAGC	TGGGTACAGAGTTTGTTTTGC	CAGAAACCAAGTTTTTGGGC
CGGCAGGTGAGTTGTTACA	CTTTTTGGACAGGTGGTGTG	TAGGGAGAGCTGGGTTGT	CTTTGGGTTCTGCAGCTTG	ATCACAATGCCCAAACTAGAC	AGTTCTGGAGATTGGTTGTAC	GTCCAAGCAGAAGAAGTTCTA
CTCCTTAGCGGATTTCGAC	CAAACCACATCTACAAAATGCC	GTAAGGATGGGGGGAATTA	TTTCAGTCGGTTCGGTTTTC	GCCATTTCTCACACACAGAT	CAATGGCGACATACTTAACAC	TTTTGAGACGGAATCTTGCTC
GGAAACTTCGGAAGGAACC	GTAATACGGATGTGTTTAGGAG	TTATGTGATTAGGAGTAGGG	CAAAGATGCCCAAATGGCG	CCTCTAATATATCCCCAGTC	GTGTAGCTTTCTGGAGTCAT	TTAGTAAAGACGGGGTTTCAC
GTTTCGGTCTTCCATCAGG	GGTGAAGGGAGACTCGAAG	TTATGCCTTTTTGGGTTGAGG	GTTCATGCCGTTAAATGGATG	ATTAAACAGCTCTTCAACGCC	AAAACCATAAGTGCTCACTGC	TTGGCCTCCCAATCTTATTTG
TTCCCCTGACTTCAACCTG	CTCTGAGGCTTGTAGGAGG	AGTTTGTTGGTTAGGTAGTTG	GCGTCATTTCGTGGCGTC	TCATCAGGCTAAGAACTTCTC	ATTTACAGAGATGCTCACAGC	TTTTGAGACAGCGTCTTAGTC
		ATGAGAAATCCTGCGAATAGG	CCACTGGTTAAAATCGTTGGC	TCCATCTACAAGGCATCAATC	CTTTTTTGAGCACGAACAAGC	TTACCTCAGCAACTAGGACTA
		CGTTAATGTTAGTAAGGGTGG	CAGCAGAGAATCGTTGTAGG	CGTTGTGGCATCAACGTTAAA	TAGACTTCTAGAAACCCATCC	CTGCTGACATTCTACACAAAG
		GATGTGGTCTTTGGAGTAGAA	GGCATCGTAATCCGAGTTAA	GTTCTACAGCTTAGGGATCT	AGAATCCTGAGAAAAAGCCTC	TCACATTAAGAACCCAACTGC
		ATGGTTTTGAGTAGTCCTCC	AAGCGGAAAGTCCAGCAGA	GAAGATGCAGCATCTGAAAAC	GTACAGGGAAATACTACTGGA	CCAGAAGTTTGAGACCAGTC
		TTGTTAAGGTTGTGGATGATG	GGCATTTTAGCTCCATTCGG	AGCCTCTGGAAATTCAATCTG	AAGTGTAGAAACAGACCAGAC	CCTGAAAAAGTTTTCAAGGCTG
			CGCGTTCGTGACGCCTAAA	TATAGTAACAAACCACGGTCC	GAATATACATGCTGATTCCCG	GGGAACTTGTCTAGATATTTCC
			CACAAAGTCCTGACTGCAG	TTGTAACTTTCAGCTGGATGG	TCATTTACCCGCATTTCACAG	GGAATAGCTTGGTTCAGAAATC
			CCATTGATCGTCAGTCCGG	GTGAATGGATAAGTTAAAGGG	AACTTGCTCCCAGACATAAAG	CCTGATACTCATCTCAAAAGAC
			GGACTCTTTTTAAACGATTTCGGG	ACAAGAAGAGTTTAGCGCCAA	AGGTCTTCTGAATTGAACCC	GAGATAGGGTATCACTATGTTG
			TGATCTGAGTACCCTCGGG	GGAATGACCAACTTGTACCC	CGGGGAAGAAGGTTTAAATG	CAAATGGAAATGCTTTCCCATG
			AGTGTGCAGAAAATCAATGGC
			TTACACAGCTTTTGGGATAGC
			TGAAGAGAAGTTTTCAGCTGC
			GAGCATGCCGAATTTTGACC
			GTGGCAGGTTGTGTGATAC
			CTGCGCCCTTCTTTTTAAGG
			TCATATGTATACGTACCACGC
			ACGGCCAAAATGCAGCATG
			CCAAGTAAAGCAGTGCATTTTC
			GCGTTGATTTTGTGCAAGCG
			AAATCGCGCAAATGCTTCAC
			TGCAAACGGAAACAGAAAGAC
			CTACACTGTGCTACAAACAAG
			AGTAGAGCTGTAAATTACGCC
			CGTGATCACCATCAATACATAC
