## Supplementary material for "Nanoscale visualization of ribonucleoprotein condensates with ultrastructure RNA expansion microscopy": Sequences of HCR split-initiator probes used in the study

### Sheet: HCR probes
gene: oskar
Column 1	Sequence	Initiator (green)	Region targetted
probe pair 1	P1: CCTCgTAAATCCTCATCAAAGAGAAGTTTTCAGCTGCTTGCGCTT	B2	3' UTR
	P2: GTTTTGGGAAAAGCGGAAAAGTTTGAAATCATCCAgTAAACCgCC	B2	3' UTR
probe pair 2	P1: CCTCgTAAATCCTCATCAAAGTTGTGTGATACAGGAGCATGCCGA	B2	3' UTR
	P2: GCCCTTCTTTTTAAGGGCAAGTGGCAAATCATCCAgTAAACCgCC	B2	3' UTR
probe pair 3	P1: CCTCgTAAATCCTCATCAAAAGCGAATTTTCCAAGTAAAGCAGTG	B2	3' UTR
	P2: AATCAGCCGCGGCGTTGATTTTGTGAAATCATCCAgTAAACCgCC	B2	3' UTR
probe pair 4	P1: CCTCgTAAATCCTCATCAAAATGCTTCACTTGAATTTGCTTGAGC	B2	3' UTR
	P2: GGAAACAGAAAGACGAAAATCGCGCAAATCATCCAgTAAACCgCC	B2	3' UTR
probe pair 5	P1: CCTCgTAAATCCTCATCAAATACACTGTGCTACAAACAAGCGCTT	B2	3' UTR
	P2: GTAGAGCTGTAAATTACGCCAGAATAAATCATCCAgTAAACCgCC	B2	3' UTR
